# Integrative Omics reveals changes in the cellular landscape of yeast without peroxisomes

**DOI:** 10.1101/2024.03.20.585854

**Authors:** Tjasa Kosir, Hirak Das, Marc Pilegaard Pedersen, Marco Anteghini, Silke Oeljeklaus, Vitor Martins dos Santos, Ida J. van der Klei, Bettina Warscheid

**Affiliations:** Molecular Cell Biology, Groningen Biomolecular Sciences and Biotechnology Institute (BBA) University of Groningen, PO Box 11103, 9300 CC Groningen, The Netherlands; Theodor Boveri-Institute, Biochemistry II, Faculty of Chemistry and Pharmacy, University of Würzburg, 97074 Würzburg, Germany; Laboratory of Systems and Synthetic Biology, Wageningen University & Research, Wageningen WE, The Netherlands; Lifeglimmer GmbH, Berlin, Germany; Department of Bioprocess Engineering, Wageningen University & Research, Wageningen WE, The Netherlands

**Author notes:** Corresponding authors: Bettina Warscheid,; ORCID 0000-0001-5096-1975; Ida J. van der Klei,; ORCID 0000-0001-7165-9679. These authors contributed equally to this work (Tjasa Kosir, Hirak Das).

**Keywords:** Peroxisome, yeast, proteome, transcriptome, *PEX* genes, β-oxidation, mitochondria

## Abstract

Peroxisomes are organelles that are crucial for cellular metabolism. However, these organelles play also important roles in non-metabolic processes, such as signalling. To uncover the consequences of peroxisome deficiency, we compared two extremes, namely *Saccharomyces cerevisiae* wild-type and *pex3* cells, which lack functional peroxisomes, employing transcriptomics and quantitative proteomics technology. Cells were grown on acetate, a carbon source that involves peroxisomal enzymes of the glyoxylate cycle and does not repress peroxisomal proteins. Transcripts of peroxisomal β-oxidation genes and the corresponding proteins were enhanced in *pex3* cells. Peroxisome-deficiency also caused reduced levels of membrane bound peroxins, while the soluble receptors Pex5 and Pex7 were enhanced at the protein level. In addition, we observed alterations in non-peroxisomal transcripts and proteins, especially mitochondrial proteins involved in respiration or import processes. Our results not only reveal the impact of the absence of peroxisomes in yeast, but also represent a rich resource of candidate genes/proteins that are relevant in peroxisome biology.

**Summary:** Omics comparison of wild-type and peroxisome-deficient (*pex3*) yeast cells uncovered processes that are affected by loss of peroxisomes. β-oxidation enzymes were upregulated, whereas most peroxins were decreased. Also, several non-peroxisomal transcripts/proteins were significantly altered. Our data represent a rich source of candidate genes connected to peroxisome biology.
