## Supplementary material for "Integrative Omics reveals changes in the cellular landscape of yeast without peroxisomes": Table S2

### Sheet: GOBP Proteomics
Enrichment FDR	-Log10 Enrichment FDR	nGenes	Pathway Genes	Fold Enrichment	Pathway	URL	Genes
1.44277e-11	10.8408	11	27	27.4925	Peroxisomal membrane transport	http://amigo.geneontology.org/amigo/term/GO:0015919	PEX7 PEX5 PEX3 FAA2 PEX14 PEX4 PEX13 PEX12 PEX17 PEX15 PEX25
1.44277e-11	10.8408	11	27	27.4925	Peroxisomal transport	http://amigo.geneontology.org/amigo/term/GO:0043574	PEX7 PEX5 PEX3 FAA2 PEX14 PEX4 PEX13 PEX12 PEX17 PEX15 PEX25
5.68727e-11	10.2451	10	24	28.1173	Protein localization to peroxisome	http://amigo.geneontology.org/amigo/term/GO:0072662	PEX7 PEX5 PEX3 PEX14 PEX4 PEX13 PEX12 PEX17 PEX15 PEX25
5.68727e-11	10.2451	10	24	28.1173	Establishment of protein localization to peroxisome	http://amigo.geneontology.org/amigo/term/GO:0072663	PEX7 PEX5 PEX3 PEX14 PEX4 PEX13 PEX12 PEX17 PEX15 PEX25
5.68727e-11	10.2451	10	24	28.1173	Protein targeting to peroxisome	http://amigo.geneontology.org/amigo/term/GO:0006625	PEX7 PEX5 PEX3 PEX14 PEX4 PEX13 PEX12 PEX17 PEX15 PEX25
5.68727e-11	10.2451	13	52	16.8704	Peroxisome organization	http://amigo.geneontology.org/amigo/term/GO:0007031	PEX7 PEX5 PEX3 PEX14 PEX4 PEX13 PEX12 PEX17 PEX15 PEX11 LPX1 PEX25 ANT1
9.47754e-10	9.0233	9	22	27.6061	Protein import into peroxisome matrix	http://amigo.geneontology.org/amigo/term/GO:0016558	PEX7 PEX5 PEX14 PEX4 PEX13 PEX12 PEX17 PEX15 PEX25
2.66466e-07	6.57436	7	18	26.2428	Fatty acid oxidation	http://amigo.geneontology.org/amigo/term/GO:0019395	FAA2 POX1 PEX4 POT1 ECI1 PEX11 ANT1
2.66466e-07	6.57436	7	18	26.2428	Lipid oxidation	http://amigo.geneontology.org/amigo/term/GO:0034440	FAA2 POX1 PEX4 POT1 ECI1 PEX11 ANT1
2.66563e-07	6.5742	5	6	56.2346	Protein import into peroxisome matrix, docking	http://amigo.geneontology.org/amigo/term/GO:0016560	PEX7 PEX5 PEX14 PEX13 PEX17
3.70875e-06	5.43077	9	53	11.4591	Protein transmembrane import into intracellular organelle	http://amigo.geneontology.org/amigo/term/GO:0044743	PEX7 PEX5 PEX14 PEX4 PEX13 PEX12 PEX17 PEX15 PEX25
5.66369e-06	5.2469	6	17	23.817	Fatty acid beta-oxidation	http://amigo.geneontology.org/amigo/term/GO:0006635	FAA2 POX1 PEX4 POT1 ECI1 ANT1
3.90424e-05	4.40846	7	36	13.1214	Lipid modification	http://amigo.geneontology.org/amigo/term/GO:0030258	FAA2 POX1 PEX4 POT1 ECI1 PEX11 ANT1
5.0246e-05	4.2989	9	73	8.31963	Intracellular protein transmembrane transport	http://amigo.geneontology.org/amigo/term/GO:0065002	PEX7 PEX5 PEX14 PEX4 PEX13 PEX12 PEX17 PEX15 PEX25
5.27542e-05	4.27774	9	74	8.20721	Protein transmembrane transport	http://amigo.geneontology.org/amigo/term/GO:0071806	PEX7 PEX5 PEX14 PEX4 PEX13 PEX12 PEX17 PEX15 PEX25
5.52975e-05	4.25729	6	25	16.1956	Fatty acid catabolic process	http://amigo.geneontology.org/amigo/term/GO:0009062	FAA2 POX1 PEX4 POT1 ECI1 ANT1
0.000155199	3.80911	8	64	8.43519	Lipid catabolic process	http://amigo.geneontology.org/amigo/term/GO:0016042	FAA2 POX1 PEX4 POT1 EGH1 ECI1 LPX1 ANT1
0.000248519	3.60464	7	49	9.64021	Cellular lipid catabolic process	http://amigo.geneontology.org/amigo/term/GO:0044242	FAA2 POX1 PEX4 POT1 ECI1 LPX1 ANT1
0.00026495	3.57684	6	33	12.2694	Monocarboxylic acid catabolic process	http://amigo.geneontology.org/amigo/term/GO:0072329	FAA2 POX1 PEX4 POT1 ECI1 ANT1
0.000275858	3.55931	10	118	5.71877	Protein import	http://amigo.geneontology.org/amigo/term/GO:0017038	PEX7 PEX5 PEX3 PEX14 PEX4 PEX13 PEX12 PEX17 PEX15 PEX25
0.000294858	3.53039	18	403	3.16319	Transmembrane transport	http://amigo.geneontology.org/amigo/term/GO:0055085	FUN26 BAP2 PEX7 PEX5 FAA2 PEX14 PEX4 MPC3 PTR2 PEX13 ATP18 PEX12 PEX17 ALP1 PEX15 TPO4 PMA2 PEX25
0.000801935	3.09586	7	61	7.87284	Fatty acid metabolic process	http://amigo.geneontology.org/amigo/term/GO:0006631	FAA2 POX1 PEX4 POT1 ECI1 PEX11 ANT1
0.00108491	2.96461	10	142	4.82011	Small molecule catabolic process	http://amigo.geneontology.org/amigo/term/GO:0044282	DUR1,2 UGA3 URH1 FAA2 POX1 PEX4 SPS100 POT1 ECI1 ANT1
0.00165393	2.78148	8	92	5.86795	Carboxylic acid catabolic process	http://amigo.geneontology.org/amigo/term/GO:0046395	UGA3 FAA2 POX1 PEX4 SPS100 POT1 ECI1 ANT1
0.00171657	2.76534	8	93	5.80486	Organic acid catabolic process	http://amigo.geneontology.org/amigo/term/GO:0016054	UGA3 FAA2 POX1 PEX4 SPS100 POT1 ECI1 ANT1
0.00205359	2.68749	10	155	4.41055	Monocarboxylic acid metabolic process	http://amigo.geneontology.org/amigo/term/GO:0032787	UGA3 FAA2 POX1 PEX4 GND2 POT1 TDH1 ECI1 PEX11 ANT1
0.0136124	1.86607	11	230	3.22738	Protein targeting	http://amigo.geneontology.org/amigo/term/GO:0006605	PEX7 PEX5 PEX3 ECM10 PEX14 PEX4 PEX13 PEX12 PEX17 PEX15 PEX25
0.0142437	1.84638	25	894	1.93246	Organic substance transport	http://amigo.geneontology.org/amigo/term/GO:0071702	FUN26 BAP2 PEX7 PEX5 PEX3 ECM10 FAA2 VFA1 SLO1 PEX14 PEX4 MPC3 LTV1 MTR2 PTR2 PEX13 ANY1 PEX12 PEX17 ALP1 PEX15 TPO4 PEX25 ANT1
0.0158238	1.80069	2	3	44.9877	Regulation of peroxisome size	http://amigo.geneontology.org/amigo/term/GO:0044375	PEX11 PEX25
0.0246733	1.60777	21	710	2.01581	Organic substance catabolic process	http://amigo.geneontology.org/amigo/term/GO:1901575	DUR1,2 SNA4 UGA3 UBX5 URH1 FAA2 POX1 PEX4 SNF6 SPS100 POT1 EGH1 TDH1 YPF1 CBT1 ECI1 LPX1 RNY1 ANT1
0.043343	1.36308	22	797	1.884	Nitrogen compound transport	http://amigo.geneontology.org/amigo/term/GO:0071705	FUN26 BAP2 PEX7 PEX5 PEX3 ECM10 FAA2 VFA1 SLO1 PEX14 PEX4 LTV1 MTR2 PTR2 PEX13 PEX12 PEX17 ALP1 PEX15 TPO4 PEX25 ANT1
0.0438821	1.35771	14	401	2.36185	Protein localization to organelle	http://amigo.geneontology.org/amigo/term/GO:0033365	PEX7 SCC2 PEX5 PEX3 ECM10 MPS2 PEX14 PEX4 GZF3 PEX13 PEX12 PEX17 PEX15 PEX25
0.0454648	1.34232	2	5	26.9926	Protein import into peroxisome matrix, receptor recycling	http://amigo.geneontology.org/amigo/term/GO:0016562	PEX4 PEX15
0.0466418	1.33122	12	317	2.5545	Establishment of protein localization to organelle	http://amigo.geneontology.org/amigo/term/GO:0072594	PEX7 SCC2 PEX5 PEX3 ECM10 PEX14 PEX4 PEX13 PEX12 PEX17 PEX15 PEX25
0.0636825	1.19598	2	6	22.4938	Receptor recycling	http://amigo.geneontology.org/amigo/term/GO:0001881	PEX4 PEX15
0.075658	1.12115	5	72	4.75222	Organophosphate ester transport	http://amigo.geneontology.org/amigo/term/GO:0015748	FAA2 LTV1 ANY1 ANT1
0.0809061	1.09202	4	47	5.99835	Carbohydrate derivative transport	http://amigo.geneontology.org/amigo/term/GO:1901264	FUN26 FAA2 LTV1 ANT1
0.107399	0.969	2	8	16.8704	Glycosyl compound catabolic process	http://amigo.geneontology.org/amigo/term/GO:1901658	URH1 EGH1
0.122623	0.911428	22	881	1.70251	Catabolic process	http://amigo.geneontology.org/amigo/term/GO:0009056	DUR1,2 SNA4 UGA3 CTA1 UBX5 URH1 FAA2 POX1 PEX4 SNF6 SPS100 POT1 EGH1 TDH1 YPF1 CBT1 ECI1 LPX1 RNY1 ANT1
0.129924	0.886311	2	9	14.9959	Receptor metabolic process	http://amigo.geneontology.org/amigo/term/GO:0043112	PEX4 PEX15
0.130236	0.885269	3	29	7.23016	Purine ribonucleotide transport	http://amigo.geneontology.org/amigo/term/GO:0015868	FAA2 LTV1 ANT1
0.130236	0.885269	3	29	7.23016	Adenine nucleotide transport	http://amigo.geneontology.org/amigo/term/GO:0051503	FAA2 LTV1 ANT1
0.130236	0.885269	20	778	1.74822	Cellular catabolic process	http://amigo.geneontology.org/amigo/term/GO:0044248	DUR1,2 SNA4 UGA3 CTA1 UBX5 URH1 FAA2 POX1 PEX4 SNF6 SPS100 POT1 YPF1 CBT1 ECI1 LPX1 RNY1 ANT1
0.136895	0.863613	2	10	13.4963	Peroxisome fission	http://amigo.geneontology.org/amigo/term/GO:0016559	PEX11 PEX25
0.136895	0.863613	2	12	13.4963	Regulation of ATPase activity	http://amigo.geneontology.org/amigo/term/GO:0043462	STF1 VFA1
0.136895	0.863613	3	30	6.98084	Purine nucleotide transport	http://amigo.geneontology.org/amigo/term/GO:0015865	FAA2 LTV1 ANT1
0.136895	0.863613	22	897	1.66434	Macromolecule localization	http://amigo.geneontology.org/amigo/term/GO:0033036	PEX7 SCC2 PEX5 PEX3 ECM10 FAA2 VFA1 SLO1 MPS2 PEX14 PEX4 NOP10 GZF3 MTR2 PTR2 PEX13 ANY1 PEX12 PEX17 PEX15 PEX25
0.138669	0.858021	3	30	6.74815	Organic acid transmembrane transport	http://amigo.geneontology.org/amigo/term/GO:1903825	BAP2 FAA2 MPC3
0.138669	0.858021	3	30	6.74815	Carboxylic acid transmembrane transport	http://amigo.geneontology.org/amigo/term/GO:1905039	BAP2 FAA2 MPC3
0.140343	0.852808	32	1512	1.45709	Localization	http://amigo.geneontology.org/amigo/term/GO:0051179	FUN26 BAP2 SNA4 PEX7 SCC2 PEX5 PEX3 ECM10 FAA2 VFA1 SLO1 MPS2 PEX14 PEX4 MPC3 NOP10 GZF3 LTV1 MTR2 PTR2 PEX13 ATP18 ANY1 PEX12 PEX17 ALP1 PEX15 TPO4 PMA2 PEX25 ANT1
0.15272	0.816104	2	11	12.2694	Nitrogen catabolite regulation of transcription	http://amigo.geneontology.org/amigo/term/GO:0090293	UGA3 GZF3
0.155535	0.808173	12	389	2.08169	Intracellular protein transport	http://amigo.geneontology.org/amigo/term/GO:0006886	PEX7 PEX5 PEX3 ECM10 SLO1 PEX14 PEX4 PEX13 PEX12 PEX17 PEX15 PEX25
0.161506	0.791812	29	1350	1.48143	Establishment of localization	http://amigo.geneontology.org/amigo/term/GO:0051234	FUN26 BAP2 SNA4 PEX7 SCC2 PEX5 PEX3 ECM10 FAA2 VFA1 SLO1 PEX14 PEX4 MPC3 LTV1 MTR2 PTR2 PEX13 ATP18 ANY1 PEX12 PEX17 ALP1 PEX15 TPO4 PMA2 PEX25 ANT1
0.161658	0.791404	12	396	2.0605	Carboxylic acid metabolic process	http://amigo.geneontology.org/amigo/term/GO:0019752	DUR1,2 UGA3 FAA2 POX1 PEX4 GND2 SPS100 POT1 TDH1 ECI1 PEX11 ANT1
0.173605	0.760437	15	550	1.84376	Cellular protein localization	http://amigo.geneontology.org/amigo/term/GO:0034613	PEX7 SCC2 PEX5 PEX3 ECM10 SLO1 MPS2 PEX14 PEX4 GZF3 PEX13 PEX12 PEX17 PEX15 PEX25
0.173605	0.760437	28	1302	1.48427	Transport	http://amigo.geneontology.org/amigo/term/GO:0006810	FUN26 BAP2 SNA4 PEX7 PEX5 PEX3 ECM10 FAA2 VFA1 SLO1 PEX14 PEX4 MPC3 LTV1 MTR2 PTR2 PEX13 ATP18 ANY1 PEX12 PEX17 ALP1 PEX15 TPO4 PMA2 PEX25 ANT1
0.190084	0.721054	2	13	10.3818	Ribosomal small subunit export from nucleus	http://amigo.geneontology.org/amigo/term/GO:0000056	LTV1 MTR2
0.190084	0.721054	3	37	5.62346	Nucleotide transport	http://amigo.geneontology.org/amigo/term/GO:0006862	FAA2 LTV1 ANT1
0.190084	0.721054	17	663	1.73029	Intracellular transport	http://amigo.geneontology.org/amigo/term/GO:0046907	SNA4 PEX7 PEX5 PEX3 ECM10 FAA2 SLO1 PEX14 PEX4 LTV1 MTR2 PEX13 ANY1 PEX12 PEX17 PEX15 PEX25

### Sheet: GOCC Proteomics
Enrichment FDR	nGenes	Pathway Genes	Fold Enrichment	Pathway	URL	Genes
3.38081e-15	18	82	14.813	Peroxisome	http://amigo.geneontology.org/amigo/term/GO:0005777	PEX7 PEX5 CTA1 PEX3 FAA2 PEX14 POX1 PEX4 POT1 PEX13 ECI1 PEX12 PEX17 PEX15 PEX11 LPX1 PEX25 ANT1
3.38081e-15	18	82	14.813	Microbody	http://amigo.geneontology.org/amigo/term/GO:0042579	PEX7 PEX5 CTA1 PEX3 FAA2 PEX14 POX1 PEX4 POT1 PEX13 ECI1 PEX12 PEX17 PEX15 PEX11 LPX1 PEX25 ANT1
1.99202e-09	10	36	18.7449	Peroxisomal membrane	http://amigo.geneontology.org/amigo/term/GO:0005778	PEX5 PEX3 PEX14 PEX13 PEX12 PEX17 PEX15 PEX11 PEX25 ANT1
1.99202e-09	10	36	18.7449	Microbody membrane	http://amigo.geneontology.org/amigo/term/GO:0031903	PEX5 PEX3 PEX14 PEX13 PEX12 PEX17 PEX15 PEX11 PEX25 ANT1
5.20852e-08	6	10	40.4889	Peroxisomal importomer complex	http://amigo.geneontology.org/amigo/term/GO:1990429	PEX5 PEX14 PEX13 PEX12 PEX17 PEX11
9.43657e-08	6	11	36.8081	Pex17p-Pex14p docking complex	http://amigo.geneontology.org/amigo/term/GO:1990415	PEX5 PEX14 PEX13 PEX12 PEX17 PEX11
7.31265e-07	6	15	26.9926	Integral component of peroxisomal membrane	http://amigo.geneontology.org/amigo/term/GO:0005779	PEX3 PEX12 PEX15 PEX11 PEX25 ANT1
7.31265e-07	6	15	26.9926	Intrinsic component of peroxisomal membrane	http://amigo.geneontology.org/amigo/term/GO:0031231	PEX3 PEX12 PEX15 PEX11 PEX25 ANT1
0.000116267	6	34	12.2694	Transporter complex	http://amigo.geneontology.org/amigo/term/GO:1990351	PEX5 PEX14 PEX13 PEX12 PEX17 PEX11
0.000538534	4	14	19.2804	Peroxisomal matrix	http://amigo.geneontology.org/amigo/term/GO:0005782	CTA1 POX1 POT1 LPX1
0.000538534	4	14	19.2804	Microbody lumen	http://amigo.geneontology.org/amigo/term/GO:0031907	CTA1 POX1 POT1 LPX1
0.071401	16	555	1.97026	Bounding membrane of organelle	http://amigo.geneontology.org/amigo/term/GO:0098588	FUN26 SNA4 PEX5 PEX3 MNN1 PEX14 YPF1 LTV1 PEX13 PEX12 PEX17 PEX15 PEX11 TPO4 PEX25 ANT1
0.0842003	8	195	2.79716	Integral component of organelle membrane	http://amigo.geneontology.org/amigo/term/GO:0031301	PEX3 MPC3 YPF1 PEX12 PEX15 PEX11 PEX25 ANT1
0.0907381	8	200	2.72652	Intrinsic component of organelle membrane	http://amigo.geneontology.org/amigo/term/GO:0031300	PEX3 MPC3 YPF1 PEX12 PEX15 PEX11 PEX25 ANT1
0.198313	2	15	8.99753	Vacuolar lumen	http://amigo.geneontology.org/amigo/term/GO:0005775	SNA4 RNY1

### Sheet: GOBP Transcriptomics
Enrichment FDR	nGenes	Pathway Genes	Fold Enrichment	Pathway	URL	Genes
1.87571e-05	7	19	20.143	Fatty acid catabolic process	http://amigo.geneontology.org/amigo/term/GO:0009062	POX1 POT1 TES1 FOX2 ECI1 SPS19 EEB1
0.000134341	5	11	24.8518	Fatty acid beta-oxidation	http://amigo.geneontology.org/amigo/term/GO:0006635	POX1 POT1 TES1 FOX2 ECI1
0.000134341	10	83	7.00948	Organic acid catabolic process	http://amigo.geneontology.org/amigo/term/GO:0016054	ARO10 POX1 BAT1 POT1 TES1 FOX2 PUT1 ECI1 SPS19 EEB1
0.000134341	5	12	22.7808	Fatty acid oxidation	http://amigo.geneontology.org/amigo/term/GO:0019395	POX1 POT1 TES1 FOX2 ECI1
0.000134341	5	12	22.7808	Lipid oxidation	http://amigo.geneontology.org/amigo/term/GO:0034440	POX1 POT1 TES1 FOX2 ECI1
0.000134341	8	41	10.6681	Cellular lipid catabolic process	http://amigo.geneontology.org/amigo/term/GO:0044242	POX1 POT1 TES1 FOX2 ECI1 SPS19 LPX1 EEB1
0.000134341	10	82	7.10051	Carboxylic acid catabolic process	http://amigo.geneontology.org/amigo/term/GO:0046395	ARO10 POX1 BAT1 POT1 TES1 FOX2 PUT1 ECI1 SPS19 EEB1
0.000134341	7	36	12.3457	Monocarboxylic acid catabolic process	http://amigo.geneontology.org/amigo/term/GO:0072329	POX1 POT1 TES1 FOX2 ECI1 SPS19 EEB1
0.000437387	8	56	8.09984	Lipid catabolic process	http://amigo.geneontology.org/amigo/term/GO:0016042	POX1 POT1 TES1 FOX2 ECI1 SPS19 LPX1 EEB1
0.00045381	8	56	7.95257	Fatty acid metabolic process	http://amigo.geneontology.org/amigo/term/GO:0006631	FAA2 POX1 POT1 TES1 FOX2 ECI1 SPS19 EEB1
0.000597171	11	130	5.09672	Small molecule catabolic process	http://amigo.geneontology.org/amigo/term/GO:0044282	ARO10 ALD3 POX1 BAT1 POT1 TES1 FOX2 PUT1 ECI1 SPS19 EEB1
0.000662471	12	154	4.55616	Monocarboxylic acid metabolic process	http://amigo.geneontology.org/amigo/term/GO:0032787	ARO10 FAA2 ALD3 POX1 GND2 POT1 TDH1 TES1 FOX2 ECI1 SPS19 EEB1
0.00296262	20	457	2.61598	Oxidation-reduction process	http://amigo.geneontology.org/amigo/term/GO:0055114	TKL2 CTA1 GLC3 GIP2 ALD3 GSY1 POX1 GND2 SGA1 POT1 TDH1 TES1 SOR1 YKL107W FOX2 PUT1 SHH4 ECI1 SHH3 SPS19
0.0120787	9	120	4.31636	Cellular response to nutrient levels	http://amigo.geneontology.org/amigo/term/GO:0031669	ENA1 NRG1 PHM8 MIG2 YKR075C YOR062C USV1 HSP32 SUT2
0.0146452	9	124	4.17004	Response to nutrient levels	http://amigo.geneontology.org/amigo/term/GO:0031667	ENA1 NRG1 PHM8 MIG2 YKR075C YOR062C USV1 HSP32 SUT2
0.0156094	9	128	4.06665	Cellular response to extracellular stimulus	http://amigo.geneontology.org/amigo/term/GO:0031668	ENA1 NRG1 PHM8 MIG2 YKR075C YOR062C USV1 HSP32 SUT2
0.0156094	9	128	4.06665	Cellular response to external stimulus	http://amigo.geneontology.org/amigo/term/GO:0071496	ENA1 NRG1 PHM8 MIG2 YKR075C YOR062C USV1 HSP32 SUT2
0.0187923	9	132	3.93652	Response to extracellular stimulus	http://amigo.geneontology.org/amigo/term/GO:0009991	ENA1 NRG1 PHM8 MIG2 YKR075C YOR062C USV1 HSP32 SUT2
0.0190292	5	36	7.5936	Lipid modification	http://amigo.geneontology.org/amigo/term/GO:0030258	POX1 POT1 TES1 FOX2 ECI1
0.023901	9	138	3.75622	Response to external stimulus	http://amigo.geneontology.org/amigo/term/GO:0009605	ENA1 NRG1 PHM8 MIG2 YKR075C YOR062C USV1 HSP32 SUT2
0.025223	3	11	16.4022	Leucine metabolic process	http://amigo.geneontology.org/amigo/term/GO:0006551	ARO10 LEU1 BAT1
0.031079	16	387	2.39012	Carboxylic acid metabolic process	http://amigo.geneontology.org/amigo/term/GO:0019752	ARO10 FAA2 ALD3 LEU1 POX1 GND2 BAT1 POT1 TDH1 TES1 FOX2 PUT1 ECI1 YMR084W SPS19 EEB1
0.048361	16	404	2.28403	Oxoacid metabolic process	http://amigo.geneontology.org/amigo/term/GO:0043436	ARO10 FAA2 ALD3 LEU1 POX1 GND2 BAT1 POT1 TDH1 TES1 FOX2 PUT1 ECI1 YMR084W SPS19 EEB1
0.0489668	16	406	2.27216	Organic acid metabolic process	http://amigo.geneontology.org/amigo/term/GO:0006082	ARO10 FAA2 ALD3 LEU1 POX1 GND2 BAT1 POT1 TDH1 TES1 FOX2 PUT1 ECI1 YMR084W SPS19 EEB1
0.0569021	4	30	7.54123	Glycogen metabolic process	http://amigo.geneontology.org/amigo/term/GO:0005977	GLC3 GIP2 GSY1 SGA1
0.0569021	7	115	3.90528	Ascospore formation	http://amigo.geneontology.org/amigo/term/GO:0030437	YSW1 FMP45 AMA1 SPS100 YNL194C SPS19 PAL2
0.0569021	3	14	11.7158	Cellular response to glucose starvation	http://amigo.geneontology.org/amigo/term/GO:0042149	ENA1 YKR075C YOR062C
0.0569021	7	115	3.90528	Cell development	http://amigo.geneontology.org/amigo/term/GO:0048468	YSW1 FMP45 AMA1 SPS100 YNL194C SPS19 PAL2
0.0637452	4	32	7.0547	Energy reserve metabolic process	http://amigo.geneontology.org/amigo/term/GO:0006112	GLC3 GIP2 GSY1 SGA1
0.0646681	7	121	3.75213	Sexual sporulation	http://amigo.geneontology.org/amigo/term/GO:0034293	YSW1 FMP45 AMA1 SPS100 YNL194C SPS19 PAL2
0.0646681	7	121	3.75213	Sexual sporulation resulting in formation of a cellular spore	http://amigo.geneontology.org/amigo/term/GO:0043935	YSW1 FMP45 AMA1 SPS100 YNL194C SPS19 PAL2
0.0679394	8	156	3.31357	Developmental process involved in reproduction	http://amigo.geneontology.org/amigo/term/GO:0003006	YSW1 FMP45 HBT1 AMA1 SPS100 YNL194C SPS19 PAL2
0.105925	9	199	2.8118	Anatomical structure morphogenesis	http://amigo.geneontology.org/amigo/term/GO:0009653	YSW1 FMP45 HBT1 AMA1 SPS100 SGA1 YNL194C SPS19 PAL2
0.105925	9	199	2.8118	Anatomical structure development	http://amigo.geneontology.org/amigo/term/GO:0048856	YSW1 FMP45 HBT1 AMA1 SPS100 SGA1 YNL194C SPS19 PAL2
0.110597	2	7	18.2246	Mitochondrial electron transport, succinate to ubiquinone	http://amigo.geneontology.org/amigo/term/GO:0006121	SHH4 SHH3
0.126757	8	173	2.93551	Sporulation resulting in formation of a cellular spore	http://amigo.geneontology.org/amigo/term/GO:0030435	YSW1 FMP45 AMA1 SPS100 SGA1 YNL194C SPS19 PAL2
0.128358	8	174	2.91594	Sporulation	http://amigo.geneontology.org/amigo/term/GO:0043934	YSW1 FMP45 AMA1 SPS100 SGA1 YNL194C SPS19 PAL2
0.130027	8	175	2.89663	Anatomical structure formation involved in morphogenesis	http://amigo.geneontology.org/amigo/term/GO:0048646	YSW1 FMP45 AMA1 SPS100 SGA1 YNL194C SPS19 PAL2
0.137306	2	8	15.6211	Leucine biosynthetic process	http://amigo.geneontology.org/amigo/term/GO:0009098	LEU1 BAT1
0.146095	8	177	2.80379	Sexual reproduction	http://amigo.geneontology.org/amigo/term/GO:0019953	YSW1 FMP45 HBT1 AMA1 SPS100 YNL194C SPS19 PAL2
0.146095	8	177	2.80379	Multi-organism reproductive process	http://amigo.geneontology.org/amigo/term/GO:0044703	YSW1 FMP45 HBT1 AMA1 SPS100 YNL194C SPS19 PAL2
0.153659	8	179	2.7683	Multi-organism process	http://amigo.geneontology.org/amigo/term/GO:0051704	YSW1 FMP45 HBT1 AMA1 SPS100 YNL194C SPS19 PAL2
0.156048	7	144	3.01352	Reproductive process in single-celled organism	http://amigo.geneontology.org/amigo/term/GO:0022413	YSW1 FMP45 AMA1 SPS100 YNL194C SPS19 PAL2
0.182447	4	50	4.6531	Carbon catabolite regulation of transcription from rna polymerase ii promoter	http://amigo.geneontology.org/amigo/term/GO:0000429	NRG1 MIG2 USV1 SUT2
0.182447	3	26	6.56087	Branched-chain amino acid metabolic process	http://amigo.geneontology.org/amigo/term/GO:0009081	ARO10 LEU1 BAT1
0.182447	4	50	4.6531	Cellular response to starvation	http://amigo.geneontology.org/amigo/term/GO:0009267	ENA1 PHM8 YKR075C YOR062C

### Sheet: GOCC Transcriptomics
Enrichment FDR	nGenes	Pathway Genes	Fold Enrichment	Pathway	URL	Genes
3.98032e-06	6	14	23.8835	Peroxisomal matrix	http://amigo.geneontology.org/amigo/term/GO:0005782	CTA1 POX1 POT1 TES1 SPS19 LPX1
3.98032e-06	6	14	23.8835	Microbody lumen	http://amigo.geneontology.org/amigo/term/GO:0031907	CTA1 POX1 POT1 TES1 SPS19 LPX1
0.000144618	9	83	6.77776	Peroxisome	http://amigo.geneontology.org/amigo/term/GO:0005777	CTA1 FAA2 POX1 POT1 TES1 FOX2 ECI1 SPS19 LPX1
0.000144618	9	83	6.77776	Microbody	http://amigo.geneontology.org/amigo/term/GO:0042579	CTA1 FAA2 POX1 POT1 TES1 FOX2 ECI1 SPS19 LPX1
0.0294824	3	13	12.8604	Protein phosphatase type 1 complex	http://amigo.geneontology.org/amigo/term/GO:0000164	GIP2 YKR075C YOR062C
0.032289	2	7	22.2913	Mitochondrial respiratory chain complex ii, succinate dehydrogenase complex (ubiquinone)	http://amigo.geneontology.org/amigo/term/GO:0005749	SHH4 SHH3
0.032289	2	7	22.2913	Succinate dehydrogenase complex (ubiquinone)	http://amigo.geneontology.org/amigo/term/GO:0045257	SHH4 SHH3
0.032289	2	7	22.2913	Respiratory chain complex ii	http://amigo.geneontology.org/amigo/term/GO:0045273	SHH4 SHH3
0.032289	2	7	22.2913	Succinate dehydrogenase complex	http://amigo.geneontology.org/amigo/term/GO:0045281	SHH4 SHH3
0.032289	2	7	22.2913	Fumarate reductase complex	http://amigo.geneontology.org/amigo/term/GO:0045283	SHH4 SHH3
0.11588	3	28	5.97089	Protein serine/threonine phosphatase complex	http://amigo.geneontology.org/amigo/term/GO:0008287	GIP2 YKR075C YOR062C
0.11588	3	28	5.97089	Phosphatase complex	http://amigo.geneontology.org/amigo/term/GO:1903293	GIP2 YKR075C YOR062C
